# Systematic sequencing of chloroplast transcript termini from *Arabidopsis thaliana* reveals >200 transcription initiation sites and the extensive imprints of RNA-binding proteins and secondary structures

**DOI:** 10.1101/621938

**Authors:** Benoît Castandet, Arnaud Germain, Amber M. Hotto, David B. Stern

## Abstract

Chloroplast transcription requires numerous quality control steps to generate the complex but selective mixture of accumulating RNAs. To gain insight into how this RNA diversity is achieved and regulated, we systematically mapped transcript ends by developing a protocol called Terminome-Seq. Using *Arabidopsis thaliana* as a model, we catalogued >215 primary 5’ ends corresponding to transcription start sites (TSS), as well as 1,628 processed 5’ ends and 1,299 3’ ends. While most termini were found in intergenic regions, numerous abundant termini were also found within coding regions and introns, including several major TSS at unexpected locations. A consistent feature was the clustering of both 5’ and 3’ ends, contrasting with the prevailing description of discrete 5’ termini, suggesting an imprecision of the transcription and/or RNA processing machinery. Numerous termini correlated with the extremities of small RNA footprints or predicted stem-loop structures, in agreement with the model of passive RNA protection. Terminome-Seq was also implemented for *pnp1-1*, a mutant lacking the processing enzyme polynucleotide phosphorylase. Nearly 2,000 termini were altered in *pnp1-1*, revealing a dominant role in shaping the transcriptome. In summary, Terminome-Seq permits precise delineation of the roles and regulation of the many factors involved in organellar transcriptome quality control.
