## Supplementary Table 2 for "Systematic sequencing of chloroplast transcript termini from *Arabidopsis thaliana* reveals >200 transcription initiation sites and the extensive imprints of RNA-binding proteins and secondary structures"

### Sheet: Sheet1
Supplementary Table S2. 5' RACE Primers and Adapters
Target	Primer Name	Sequence
clpP internal TSS	P1	AAATTTGCCCGATTTTGATTTGC
	P2	CAAATGAACCAAATACCGCGTCT
ndhF internal TSS	P1	AAGAAGAGATGCGACTTCCACCT
	P2	CCATTTGTAATTCCATCAATGATTCG
	P3	CAAAATTTATTAGTTTTTCCCAATGAA
	P4	TCGTTTAGAATTCCATTTTTGAAATG
	P5	TGACCGAAAAAGTTGCATTTCTCA
	P6	CAAAAGGTTTATTGACGGCGTGA
	RACE 5' Primer	AATTCCTGTACGAACACTAG
	RACE 5' Nested Primer	TCCTGTAGAACGAACACTAGAAGA
5' RACE Adapter Sequence		AUAUGCGCGAAUUCCUGUAGAACGAACACUAGAAGAAA
