## Supplementary Table 3 for "Systematic sequencing of chloroplast transcript termini from *Arabidopsis thaliana* reveals >200 transcription initiation sites and the extensive imprints of RNA-binding proteins and secondary structures"

### Sheet: 215TSS_after_correction
Supplementary Table S3. List of the 215 Transcription start sites (TSS) identified by Terminome-Seq. Coverage is indicated with or without TAP treatment and the ratio was calculated with the formula Ratio = TAP_RPM/(no_TAP_RPM +1)
Position	Strand	no_TAP_RPM	TAP_RPM	Ratio_ +TAP/-TAP	Location	Comments	Experimental validation and/or description
1522	-	75.4334	2750.45	35.985	upstream psbA	previously described PpsbA -77; same in barley paper	Liere et al. 1995; Shen et al. 2001; Zhelyazkova et al. 2012
2844	+	0	12.6694	12.6694	antisense to matK
3762	+	0	57.3572	57.3572	antisense to trnK intron
4451	-	0	11.3165	11.3165	upstream trnK
5905	+	0	10.6926	10.6926	antisense rps16 intron
6517	-	0.114232	11.6151	10.4243	upstream rps16
6853	+	0	38.0152	38.0152	upstream psbK	previously described PpsbK -164; same in barley paper	Meng et al. 1991; Zhelyazkova et al. 2012
7473	+	1.71989	905.64	332.969	upstream psbI
7539	+	10.4528	3003.17	262.221	upstream psbI
8213	+	0	23.4088	23.4088	usptream trnG
8216	+	0	15.6138	15.6138	usptream trnG
8222	+	0.114232	11.2485	10.0953	usptream trnG
8643	+	0.574367	22.2289	14.1193	usptream trnG	3nt upstream trnG while previously described PtrnG -6	Meng et al. 1991
11392	-	0	93.4623	93.4623	inside atpA
12257	-	0	14.6613	14.6613	inside atpF intron
12338	-	0	16.3289	16.3289	inside atpF intron
13925	-	0.315741	22.4407	17.0556	upstream atpH	previously described PatpH -413	Zghidi et al. 2007
14995	-	0	14.429	14.429	upstream atpI	previously described PatpI -225	Swiatecka-Hagenbruch et al. 2007
15845	-	0	89.9431	89.9431	upstream rps2
21969	-	0	17.7193	17.7193	inside rpoC1 intron
21976	-	0	62.7618	62.7618	inside rpoC1 intron
22997	-	0.517251	31.9241	21.0408	inside rpoC1
23119	-	0.974178	30.7447	15.5734	upstream rpoC1, inside rpoB
23243	-	0	11.8711	11.8711	upstream rpoC1, inside rpoB
24319	-	2.58305	157.038	43.828	inside rpoB
25869	-	0.514043	16.5244	10.9141	inside rpoB
26864	-	0	10.176	10.176	upstream rpoB	previously described PrpoB -538	Courtois et al. 2007
27152	+	0.28558	18.71	14.5537	upstream trnC	previously described	Castandet et al. 2013
27448	+	0.456927	78.0196	53.5508	downstream trnC
27930	+	0	11.0299	11.0299	upstream petN
28036	+	0	15.2034	15.2034	upstream petN	same in barley paper	Zhelyazkova et al. 2012
28037	+	0.258625	23.1965	18.43	upstream petN	same in barley paper	Zhelyazkova et al. 2012
29629	+	0.372857	94.3879	68.7529	intergenic
29650	+	0	11.612	11.612	intergenic
30563	-	1.77701	128.722	46.3527	upstream trnE	previously described PtrnE_UUC -26	Hanaoka et al. 2003
30565	-	0.917062	155.536	81.1326	upstream trnE	previously described PtrnE_UUC -26	Hanaoka et al. 2003
32171	+	1.0345	820.611	403.348	upstream psbD	previously described PpsbD -541	Hanaoka et al. 2003
32172	+	1.11536	878.784	415.429	upstream psbD	previously described PpsbD -541	Hanaoka et al. 2003
32202	+	0.258625	18.2908	14.5323	upstream psbD
32235	+	0	11.5876	11.5876	upstream psbD
32314	+	0.517251	93.1037	61.3634	upstream psbD
32342	+	2.069	218.302	71.1314	upstream psbD
32357	+	0.517251	157.492	103.801	upstream psbD
32398	+	0	12.5889	12.5889	upstream psbD
32454	+	0.258625	55.5238	44.1146	upstream psbD	previously described PpsbD -256	Hanaoka et al. 2003
32455	+	0.171348	61.3251	52.3543	upstream psbD	previously described PpsbD -256	Hanaoka et al. 2003
32649	+	1.37399	393.594	165.794	upstream psbD
32672	+	2.12291	46.2501	14.8099	upstream psbD
33526	+	16.106	1027.64	60.0749	upstream psbC, inside psbD	same in barley paper	Zhelyazkova et al. 2012
33533	+	1.46447	112.461	45.6327	upstream psbC, inside psbD	previously described PpsbC -194	Yao et al. 1989
36019	+	0.114232	191.666	172.016	upstream trnG
36020	+	0.228464	190	154.665	upstream trnG
36104	+	0	43.8921	43.8921	upstream trnG
36721	+	0	13.928	13.928	antisense trnfM
37258	-	1.57871	49.3923	19.1539	upstream rps14
37264	-	5.54216	66.6181	10.1829	upstream rps14
42001	-	0	11.7575	11.7575	upstream psaA
42045	-	1.31687	554.109	239.163	upstream psaA	previously described PpsaA -188; same as barley paper	Meng et al. 1988; Fey et al. 2005; Zhelyazkova et al. 2012; Castandet et al. 2013
45880	+	0	27.6911	27.6911	intergenic
45995	+	0	35.4206	35.4206	intergenic
46110	+	1.54534	49.6424	19.5033	intergenic
46448	+	0	17.4827	17.4827	upstream trnL
46505	+	1.37078	31.9161	13.4623	upstream trnL
46514	+	17.3112	185.749	10.144	upstream trnL
46589	+	0	85.2331	85.2331	upstream trnL
46691	-	0	14.9168	14.9168	upstream trnT
46751	+	9.05639	5090.37	506.182	upstream trnL	same as barley paper	Zhelyazkova et al. 2012
46833	+	0.258625	28.9546	23.0049	upstream trnL
47545	+	0.574367	83.5957	53.098	upstream trnF	previously described	Castandet et al. 2013
47703	+	4.1855	112.265	21.6498	upstream trnF	previously described	Castandet et al. 2013
48922	-	0.171348	15.264	13.0312	inside ndhJ
50168	-	0	18.9086	18.9086	upstream ndhK, inside ndhC	same as barley paper	Zhelyazkova et al. 2012
50591	-	2.14666	868.145	275.894	upstream ndhC
50767	-	0	28.6954	28.6954	upstream ndhC
51786	+	0	16.4046	16.4046	upstream trnM, antisense trnV intron
54676	-	0	75.4325	75.4325	upstream atpB	previously described PatpB -520	Swiatecka-Hagenbruch et al. 2007
54781	+	1134.73	13733.8	12.0925	upstream rbcL	previously described PrbcL-179	Hanaoka et al. 2003
54791	+	0	10.5639	10.5639	upstream rbcL
54809	+	0.258625	12.7906	10.1623	upstream rbcL
56813	+	0.114232	13.9992	12.564	upstream accD
56903	+	1.0345	45.276	22.2541	upstream accD	previously described PaccD -172	Swiatecka-Hagenbruch et al. 2007
56938	+	0.775876	39.9244	22.4815	upstream accD
56942	+	1.0345	45.8669	22.5445	upstream accD
57528	+	0	25.6718	25.6718	inside accD
59151	+	0	33.6679	33.6679	upstream psaI	same as barley paper	Zhelyazkova et al. 2012
59160	+	1.0345	34.3937	16.9052	upstream psaI
59697	+	0	18.0785	18.0785	upstream ycf4
59765	+	0	13.2753	13.2753	upstream ycf4
60533	+	0	10.3578	10.3578	upstream cemA
62285	-	0.775876	26.2688	14.792	antisense petA
63784	-	2.29426	686.8	208.484	upstream psbJ
63787	-	2.29105	381.114	115.803	upstream psbJ
64448	-	126.823	4618.87	36.1347	upstream psbE	previously described PpsbE -126	Demarsy et al. 2012; Castandet et al. 2013; Zhelyazkova et al. 2012
66089	+	1.00113	57.6049	28.7862	inside petG
66778	+	0.631483	22.5663	13.8318	upstream psaJ
66882	+	0	11.6314	11.6314	upstream psaJ
66894	+	16.45	1188	68.08	upstream psaJ	previously described PpsaJ -37	Nagashima et al. 2004; Zhelyazkova et al. 2012
67276	-	0.258625	38.4349	30.5372	upstream trnP
67545	-	0.0571159	12.4977	11.8225	antisense rpl33
67744	-	1.00434	74.7391	37.2886	intergenic
67747	-	0.601321	82.7084	51.6501	intergenic
67760	-	0	17.986	17.986	intergenic
67764	-	0.28558	17.4695	13.5888	intergenic
68518	-	0	18.1996	18.1996	inside rpl20
68520	-	0.228464	15.0035	12.2133	inside rpl20
69450	-	0.258625	13.419	10.6616	upstream rpl20
69468	-	0.8869	340.214	180.303	upstream rpl20
69483	+	0	24.5962	24.5962	intergenic
69486	-	0.258625	26.9353	21.4006	upstream rpl20
69521	-	0.28558	14.2522	11.0862	upstream rpl20, downstream rsp12
71391	-	2.58625	162.986	45.4474	inside clpP intron 1
71401	-	28.4328	1477.56	50.2013	inside clpP intron 1
71405	-	55.7341	1604.77	28.2858	inside clpP intron 1
71416	-	729.335	9577.34	13.1136	inside clpP intron 1		This manuscript
71424	-	58.7965	9729.51	162.71	inside clpP intron 1		This manuscript
71483	-	4.76628	1483.99	257.356	inside clpP intron 1
71494	-	0.258625	38.2487	30.3893	inside clpP intron 1
71495	-	0.258625	52.7251	41.891	inside clpP intron 1
71496	-	0	49.8496	49.8496	inside clpP intron 1
71507	-	1.06146	102.703	49.8204	inside clpP intron 1
71521	-	0.517251	153.178	100.958	inside clpP intron 1
71539	-	0.947224	95.8783	49.2384	inside clpP intron 1
71550	-	0	12.6919	12.6919	inside clpP intron 1
71940	-	44.5709	496.849	10.9028	upstream clpP	previously described PclpP -58	Swiatecka-Hagenbruch et al. 2007
71998	-	0	10.1048	10.1048	upstream clpP	previously described PclpP -115	Swiatecka-Hagenbruch et al. 2007
72057	+	0	20.199	20.199	intergenic
72200	+	1.19943	147.929	67.2577	upstream psbB	previously described; same as barley paper	Westhoff and Hermann 1988; Zhelyazkova et al. 2012
72409	+	0.342695	28.0908	20.9212	inside psbB
74393	+	0.517251	148.036	97.5686	upstream psbH	previously described	Chevalier et al. 2015
75482	-	0	19.1359	19.1359	antisense petB intron
76153	+	0.947224	41.3148	21.2173	inside petB
76375	+	1.0345	21.0534	10.3482	upstream petD
76376	+	0.0571159	32.8353	31.0612	upstream petD
76391	+	0.775876	82.4443	46.4246	upstream petD
76780	+	4.35685	1826.41	340.949	inside petD intron
76915	+	1.46127	432.878	175.876	inside petD intron
81709	-	0	10.241	10.241	inside rpl16 intron
82469	-	0	15.6969	15.6969	inside rpl16 intron
82650	-	0.258625	16.5319	13.1349	inside rpl16 exon 1
86068	-	0.315741	16.2365	12.3402	upstream rpl2, inside rpl23	previously described	Thomas et al. 1988
86209	-	1.20585	265.465	120.346	upstream rpl23	previously described; same as barley paper	Thomas et al. 1988; Zhelyazkova et al. 2012
86211	-	1.43431	324.474	133.292	upstream rpl23	previously described; same as barley paper	Thomas et al. 1988; Zhelyazkova et al. 2012
86248	-	0	13.1929	13.1929	upstream rpl23
86265	-	0	10.4971	10.4971	upstream rpl23
86417	-	0	189.056	189.056	upstream trnI
90329	-	0.0571159	51.2143	48.4472	antisense ycf2
90330	-	0	29.4476	29.4476	antisense ycf2
93369	+	0.574367	62.1042	39.4471	downstream ycf2	probably ORF77 TSS
93506	+	0.517251	49.5896	32.6839	intergenic
94530	-	0	11.3877	11.3877	upstream trnL
94589	+	0	10.9199	10.9199	intergenic
95130	-	0	27.4487	27.4487	inside ndhB exon 2
95136	-	0.171348	32.4549	27.7073	inside ndhB exon 2
95137	-	0	19.0085	19.0085	inside ndhB exon 2
96453	-	0.315741	21.9273	16.6653	inside ndhB exon 1
98719	+	0	14.487	14.487	antisense rps12
99177	-	0.258625	21.0791	16.7477	upstream rps12
99790	-	0.258625	63.3558	50.3373	intergenic
100687	+	0.258625	97.4173	77.3997	upstream trnV
100900	+	19.0234	1333.87	66.6155	upstream rrn16S	previously described P2 -112	Swiatecka-Hagenbruch et al. 2007
101075	+	6.51634	81.3265	10.82	inside rrn16S
101440	+	4.30615	61.0983	11.5146	inside rrn16S
101657	+	23.0125	401.771	16.7317	inside rrn16S
109231	-	1.28992	25.4263	11.1036	upstream trnN	previously described	Castandet et al. 2013
109417	-	0	21.5731	21.5731	antisense ycf1	previously described	Castandet et al. 2013
110490	-	4.1348	78.0432	15.1989	inside ndhF
110604	-	1.80717	30.8297	10.9825	inside ndhF
110642	-	1.2328	125.87	56.373	inside ndhF
110656	-	18.3605	2048.92	105.83	inside ndhF
110768	-	20.7388	2863.69	131.732	inside ndhF
110770	-	10.9842	2075.48	173.185	inside ndhF
111079	-	1.83733	353.443	124.569	inside ndhF
111080	-	1.63261	339.379	128.913	inside ndhF
111087	-	3.09709	695.631	169.787	inside ndhF
111090	-	2.57984	544.354	152.061	inside ndhF
112219	+	0	10.7956	10.7956	antisense ndhF
112245	+	0	144.038	144.038	antisense ndhF	previously described, P2	Vera et al. 1996
112246	+	1.17569	204.532	94.0078	antisense ndhF	previously described, P2	Vera et al. 1996
112262	+	0.372857	118.707	86.4674	antisense ndhF
112290	+	0.544205	58.9749	38.1911	antisense ndhF
112317	+	7.49372	3791.2	446.353	antisense ndhF	previously described, P1	Vera et al. 1992
112349	+	0.517251	121.825	80.2932	antisense ndhF
112358	+	235.863	78515.4	331.481	antisense ndhF
112363	+	82.9289	3816.55	45.4736	antisense ndhF
112467	+	0	14.3065	14.3065	antisense ndhF
112496	+	0.114232	48.4001	43.4381	antisense ndhF	same as barley paper	Zhelyazkova et al. 2012
112497	+	0	43.6288	43.6288	antisense ndhF	same as barley paper	Zhelyazkova et al. 2012
112498	+	0	70.4706	70.4706	antisense ndhF	same as barley paper	Zhelyazkova et al. 2012
112499	+	0	37.031	37.031	antisense ndhF	same as barley paper	Zhelyazkova et al. 2012
112953	+	2.49256	349.197	99.9831	intergenic
112979	+	0.0571159	13.0567	12.3513	intergenic
113171	-	0	17.2196	17.2196	upstream ndhF
113357	+	0.745714	73.8011	42.2756	usptream rpl32
114763	+	0	31.3019	31.3019	inside ccsA
114955	+	1.83092	194.385	68.6649	inside ccsA
116093	-	0.514043	27.8865	18.4186	inside ndhD
116099	-	36.7819	405.575	10.7346	inside ndhD
116594	-	0.658437	24.277	14.6385	inside ndhD
116997	-	0.775876	31.049	17.4837	inside ndhD
118240	-	0	43.6611	43.6611	upstream ndhE
118296	-	2.54968	113.929	32.0956	upstream ndhE
118355	-	14.6749	2182.44	139.231	upstream ndhE
118644	-	1.08841	37.3371	17.8782	inside ndhG
118899	-	0.258625	15.2928	12.1504	inside ndhG
119117	-	0.514043	24.3782	16.1014	upstream ndhG
120376	+	0.517251	30.31	19.9769	antisense ndhA
121555	-	0.429973	20.9566	14.6552	inside ndhA exon 1
122076	-	0.799623	407.501	226.437	upstream ndhA, inside ndhH
123335	-	0	84.2774	84.2774	upstream ndhH, inside rps15
123617	-	0	11.4864	11.4864	upstream rps15
123735	-	0	13.3265	13.3265	upstream rps15
123851	-	0.372857	31.8959	23.2332	upstream rps15
124810	-	0.859946	21.4594	11.5377	antisense ycf1
124811	-	0	26.7124	26.7124	antisense ycf1
128111	-	0.258625	122.324	97.1889	antisense ycf1

### Sheet: REFERENCES
Castandet,B., Hotto,A.M., Fei,Z. and Stern,D.B. (2013) Strand-specific RNA sequencing uncovers chloroplast ribonuclease functions. FEBS Lett., 587, 3096–3101.
Courtois,F., Merendino,L., Demarsy,E., Mache,R. and Lerbs-Mache,S. (2007) Phage-Type RNA Polymerase RPOTmp Transcribes the rrn Operon from the PC Promoter at Early Developmental Stages in Arabidopsis. PLANT Physiol., 145, 712–721.
Hanaoka,M., Kanamaru,K., Takahashi,H. and Tanaka,K. (2003) Molecular genetic analysis of chloroplast gene promoters dependent on SIG2, a nucleus-encoded sigma factor for the plastid-encoded RNA polymerase, in Arabidopsis thaliana. Nucleic Acids Res., 31, 7090–8.
Liere,K., Kestermann,M., Müller,U. and Link,G. (1995) Identification and characterization of the Arabidopsis thaliana chloroplast DNA region containing the genes psbA, trnH and rps19’. Curr. Genet., 28, 128–30.
Meng,B.Y., Tanaka,M., Wakasugi,T., Ohme,M., Shinozaki,K. and Sugiura,M. (1988) Cotranscription of the genes encoding two P700 chlorophyll a apoproteins with the gene for ribosomal protein CS14: determination of the transcriptional initiation site by in vitro capping. Curr. Genet., 14, 395–400.
Meng,B.-Y., Wakasugi,T. and Sugiura,M. (1991) Two promoters within the psbK-psbI-trnG gene cluster in tobacco chloroplast DNA. Curr. Genet., 20, 259–264.
Nagashima,A., Hanaoka,M., Shikanai,T., Fujiwara,M., Kanamaru,K., Takahashi,H. and Tanaka,K. (2004) The multiple-stress responsive plastid sigma factor, SIG5, directs activation of the psbD blue light-responsive promoter (BLRP) in Arabidopsis thaliana. Plant Cell Physiol., 45, 357–68.
Shen,Y., Danon,A. and Christopher,D.A. (2001) RNA binding-proteins interact specifically with the Arabidopsis chloroplast psbA mRNA 5’ untranslated region in a redox-dependent manner. Plant Cell Physiol., 42, 1071–8.
Swiatecka-Hagenbruch,M., Liere,K. and Börner,T. (2007) High diversity of plastidial promoters in Arabidopsis thaliana. Mol. Genet. Genomics, 277, 725–34.
Vera,A., Hirose,T. and Sugiura,M. (1996) A ribosomal protein gene (rpl32) from tobacco chloroplast DNA is transcribed from alternative promoters: Similarities in promoter region organization in plastid housekeeping genes. Mol. Gen. Genet., 251, 518–25.
Vera,A., Matsubayashi,T. and Sugiura,M. (1992) Active transcription from a promoter positioned within the coding region of a divergently oriented gene: the tobacco chloroplast rpl32 gene. Mol. Gen. Genet., 233, 151–6.
Westhoff,P. and Herrmann,R.G. (1988) Complex RNA maturation in chloroplasts: the psbB operon from spinach. Eur. J. Biochem., 171, 551–64.
Yao,W.B., Meng,B.Y., Tanaka,M. and Sugiura,M. (1989) An additional promoter within the protein-coding region of the psbD-psbC gene cluster in tobacco chloroplast DNA. Nucleic Acids Res., 17, 9583–91.
Zghidi,W., Merendino,L., Cottet,A., Mache,R. and Lerbs-Mache,S. (2007) Nucleus-encoded plastid sigma factor SIG3 transcribes specifically the psb N gene in plastids. Nucleic Acids Res., 35, 455–464.
Zhelyazkova,P., Sharma,C.M., Forstner,K.U., Liere,K., Vogel,J. and Borner,T. (2012) The Primary Transcriptome of Barley Chloroplasts: Numerous Noncoding RNAs and the Dominating Role of the Plastid-Encoded RNA Polymerase. 24, 123–136.
12. Fey,V., Wagner,R., Braütigam,K., Wirtz,M., Hell,R., Dietzmann,A., Leister,D., Oelmüller,R. and Pfannschmidt,T. (2005) Retrograde Plastid Redox Signals in the Expression of Nuclear Genes for Chloroplast Proteins of Arabidopsis thaliana. J. Biol. Chem., 280, 5318–5328.
14. Demarsy,E., Buhr,F., Lambert,E. and Lerbs-Mache,S. (2012) Characterization of the plastid-specific germination and seedling establishment transcriptional programme. J. Exp. Bot., 63, 925–939.
Chevalier,F., Ghulam,M.M., Rondet,D., Pfannschmidt,T., Merendino,L. and Lerbs-Mache,S. (2015) Characterization of the psbH precursor RNAs reveals a precise endoribonuclease cleavage site in the psbT/psbH intergenic region that is dependent on psbN gene expression. Plant Mol. Biol., 88, 357–367.
Thomas,F., Massenet,O., Dorne,A.M., Briat,J.F. and Mache,R. (1988) Expression of the rpl23, rpl2 and rps19 genes in spinach chloroplasts. Nucleic Acids Res., 16, 2461–72.
