## Supplementary Table 4 for "Systematic sequencing of chloroplast transcript termini from *Arabidopsis thaliana* reveals >200 transcription initiation sites and the extensive imprints of RNA-binding proteins and secondary structures"

### Sheet: (A)_atpI_cluster
Supplementary Table S4. Description of transcript ends originating from the atpI (A) and ndh (B) cluster.
A) atpI cluster
End number	genome position	notes
TSS, +TAP 5' ends
1	14995	PatpI -225, described by Swiatecka-Hagenbruch, 2007
2	13925	PatpH -413, described by Zghidi et al, 2007
3	12338	Internal to atpF intron
4	12257	Internal to atpF intron
5	11392	Internal to atpA
Processed 5' ends, -TAP 5'ends
1	14818	atpI -48 mature end, described by Malik Ghulam et al, 2013. Correlates with a RBP footprint
2	13552	atpH -45 mature end. Processing depends on PPR10, described by Ruwe et al, 2016. See also 3' end #1
3	12653	first nucleotide of atpF intron. Sign of a hydrolytic splicing
4	11511	atpA -52 mature end, described by Malik Ghulam et al, 2013. Correlates with a RBP footprint. See also 3' end #7
3' ends
1	13528	3' end of atpI, atpI +493. Processing depends on PPR10, described by Ruwe et al, 2016. See also 5' end #2
2	13437	3' end of atpI, atpI +584.
3	13109	3' end of atpH, atpH +154, described by Malik Ghulam et al, 2013. Correlates with a secondary structure.
4	12968	3' end of atpH, atpH +294, described by Malik Ghulam et al, 2013. Correlates with the 3' end of a smRNA footprint.
5	12906	atpH-atpF intergenic region
6	12046	internal to atpF intron. Degradation intermediate?
7	11489	3' end of atpF, atpF +40, described by Malik Ghulam et al, 2013. Correlates with the 3'end of a smRNA footprint.
8	10807	internal to atpA.3' ends of the h transcript identified by Malik Ghulam et al, 2013 ?
9	10407	internal to atpA. 3' ends of the h' transcript identified by Malik Ghulam et al, 2013 ?
10	9491	3' end of atpA, atpA +448, described by Malik Ghulam et al, 2013. Correlates with a secondary structure.

### Sheet: (B)_ndh_cluster
Supplementary Table S4. Description of transcript ends originating from the atpI (A) and ndh (B) cluster.
B) ndh cluster
End number	genome position	notes
TSS, +TAP 5' ends
1	123735	upstream rps15
2	123617	upstream rps15
3	123335	upstream ndhH, internal to rps15
4	122076	PndhA -66, internal to ndhH, described as a 5' end by del Campo et al, 2006.
5	121555	internal to ndhA exon 1
6	119117	upstream ndhG
7	118899	internal to ndhG
8	118644	internal to ndhG
9	118355	upstream ndhE
10	118296	upstream ndhE
11	118240	upstream ndhE
12	116997	inside ndhD
13	116594	inside ndhD
14	116099	inside ndhD
15	116093	inside ndhD
Processed 5' ends, -TAP 5'ends
1	123630	rps15 -68 mature end, described by Ruwe and Schmitz-Linneweber, 2012. Correlates with the 5' end of a smRNA footprint
2	119888	internal to ndhA exon 2. 5' end of ndhI ?
3	118998	intergenic ndhI-ndhG, ndhG -91. 26nt upstream of a smRNA footprint
4	118627	internal to ndhG. Part of a cluster of processed 5' ends and TSS. Sign of an intense maturation/degradation activity?
5	118561	internal to ndhG. Part of a cluster of processed 5' ends and TSS. Sign of an intense maturation/degradation activity?
6	118487	internal to ndhG. Part of a cluster of processed 5' ends and TSS. Sign of an intense maturation/degradation activity?
7	118398	internal to ndhG. Part of a cluster of processed 5' ends and TSS. Sign of an intense maturation/degradation activity?
8	117725	psaC -162 mature end. Processing depends on CRP1, described by Ferrari et al, 2017. See Supplementary Figure S6.
9	117440	ndhD -255 mature end? Internal to psaC.
10	115902	internal to ndhD. Degradation intermediate, link with transcriptionnal activity? See TSS #11 to 13
11	115807	internal to ndhD. Degradation intermediate, link with transcriptionnal activity? See TSS #11 to 13
3' ends
1	123451	internal to rps15. Distal 3' end to ycf 1?
2	122287	internal to ndhH. Distal 3' end of rps15?
3	120315	internal to ndhA exon 2
4	119788	ndhA +59 end. Correlates with the 3' end of a smRNA footprint.
5	119461	internal to ndhI. Distal end of ndhA ?
6	119289	internal to ndhI. Distal end of ndhA ?
7	118170	ndhG +207 end, intergenic ndhG-ndhE
8	117593	ndhE +211 end, intergenic ndhE-psaC
9	117287	psaC +31 end, intergenic psaC-ndh. See Supplementary Figure S8
10	117255	psaC +63 end, intergenic psaC-ndhD. See Supplementary Figure S8
11	117195	psaC +123 end, intergenic psaC-ndh. Described by Hirose and Sugiura, 1997.See Supplementary Figure S8
12	116419	internal to ndhD. Distal 3' end for psaC or degradation intermediate?
13	116372	internal to ndhD. Distal 3' end for psaC,degradation intermediate, link with transcriptionnal activity ? See TSS #11 to 13
14	116074	internal to ndhD. Distal 3' end for psaC degradation intermediate, link with transcriptionnal activity ? See TSS #11 to 13
15	115897	internal to ndhD. Distal 3' end for psaC degradation intermediate, link with transcriptionnal activity ? See TSS #11 to 13
16	115557	ndhD +108 end, described by Zandueta-Criado and Bock, 2004

### Sheet: REFERENCES
Ferrari,R., Tadini,L., Moratti,F., Lehniger,M.-K., Costa,A., Rossi,F., Colombo,M., Masiero,S., Schmitz-Linneweber,C. and Pesaresi,P. (2017) CRP1 Protein: (dis)similarities between Arabidopsis thaliana and Zea mays. Front. Plant Sci., 8, 163.
Ghulam,M.M., Courtois,F., Lerbs-Mache,S., Merendino,L. and Merendino,L. (2013) Complex Processing Patterns of mRNAs of the Large ATP Synthase Operon in Arabidopsis Chloroplasts. PLoS One, 8, e78265.
Hirose,T. and Sugiura,M. (1997) Both RNA editing and RNA cleavage are required for translation of tobacco chloroplast ndhD mRNA: apossible regulatory mechanism for the expression of a chloroplast operon consisting of functionally unrelated genes. EMBO J., 16, 6804–6811.
Ruwe,H., Wang,G., Gusewski,S. and Schmitz-Linneweber,C. (2016) Systematic analysis of plant mitochondrial and chloroplast small RNAs suggests organelle-specific mRNA stabilization mechanisms. Nucleic Acids Res., 44, 7406–7417.
Zandueta-Criado,A. and Bock,R. (2004) Surprising features of plastid ndhD transcripts: addition of non-encoded nucleotides and polysome association of mRNAs with an unedited start codon. Nucleic Acids Res., 32, 542–550.
Ruwe,H. and Schmitz-Linneweber,C. (2012) Short non-coding RNA fragments accumulating in chloroplasts: footprints of RNA binding proteins? Nucleic Acids Res., 40, 3106–3116.
Swiatecka-Hagenbruch,M., Liere,K. and Börner,T. (2007) High diversity of plastidial promoters in Arabidopsis thaliana. Mol. Genet. Genomics, 277, 725–34.
Zghidi,W., Merendino,L., Cottet,A., Mache,R. and Lerbs-Mache,S. (2007) Nucleus-encoded plastid sigma factor SIG3 transcribes specifically the psb N gene in plastids. Nucleic Acids Res., 35, 455–464.
