## Supplementary Table 5 for "Systematic sequencing of chloroplast transcript termini from *Arabidopsis thaliana* reveals >200 transcription initiation sites and the extensive imprints of RNA-binding proteins and secondary structures"

### Sheet: Sheet1
Supplementary Table S5. Co-localization between smRNA footprint and chloroplast termini revealed by Terminome-Seq. smRNA data are the intersection of Ruwe and Schmitz-Linneweber, NAR, 2012 and Ruwe et al, NAR, 2016.
smRNA information							Terminome-Seq coverage
start	stop	annotation	protein	strand	sequence	name_NAR_2016	5'ends_WT	5'ends_pnp	3'ends_WT	3'ends_pnp	comments
43	77	trnH		-	GGCGGATGTAGCCAAGTGGATTAAGGCAGTGGATT	C143	31.7	0	31.6	570
292	349	downstream_psbA_stem		+	AAAAACGAGTAATATAAGCCCTCTTTCTTATTTAAAGAAGGCTTATATTGCTCGTTTT		0	0	1048.2	62.8
771	799	antisense_psbA		+	CTGATCAAACTAGAAGTTACCAAGGAACC	C89	0	0	3.9	3.5
1503	1521	upstream_psbA		-	ACAAGCTCTCAATTATCTA		75.4	74.9	0	0	TSS
1698	1715	intergenic_trnK_psbA		-	TACGGATCGTATTCAATC	C144	1.5	0	0.2	0
3351	3374	inside_matK		-	TTTTGCGAATGTATGAACAGAATC	C145	1	21.1	0.7	0.3
4317	4347	trnK		-	GGGTTGCTAACTCAACGGTAGAGTACTCGGC	C146	10	25.4	1.4	4.9
4365	4393	intergenic_rps16_exon3_trnK		-	CTGATTGTATCTACATATTTGCAGTACGT	C147	4.5	271.1	3.5	60.3
5783	5805	antisense_rps16_intron2		+	TCATACAAACGCTTGATTCACGC	C1	0	1.2	0	0.5
6055	6073	antisense_rps16_intron2		+	TGTCGAGCCAAGAGCACCT	C2	0.1	1.6	0.5	0.8
6147	6177	antisense_rps16_exon2		+	ACGTTGCTTTCTACCACATCGTTTTAAACGA	C90	0	0.1	24.1	36
6225	6245	intergenic_trnQ_rps16		-	AACTATGACTATTCATGATTC	C207	0.3	1.3	0	0.2
6581	6615	intergenic_trnQ_rps16		-	AGTACAGTCATTACAGAATCAATCTTCTATTGCCT	C148	5.8	25.1	0.3	0.1
6638	6654	antisense_trnQ		+	TCCGAATAGCGGGACCA	C3	0	0	0.2	0.7
6657	6687	trnQ		-	TGGGGCGTAGCCAAGCGGTAAGGCAACGGGT	C149	0.5	2	0.6	10.5
7321	7343	intergenic_psbK_psbI		+	CCATACTAAATCTGGATCATTTC		3.8	40.6	0.3	1.4	TSS
7473	7493	intergenic_psbK_psbI		+	ACAAATAACTTTCTGAAACCT	C91	2.9527	5.64291	1.41003	2.338
7782	7817	trnS		-	ATCGTACCGAGGGTTCGAATCCCTCTCTTTCCCCTT	C208	0	0	3.93675	5.64828
7852	7872	trnS		-	GGAGAGATGGCTGAGTGGACT	C150	6.76534	2.33878	1.42204	6.11615
8403	8420	intergenic_trnS_trnG		+	TTTTAATAGCCTGGCCTG	C92	0	0	3.45474	2.80449
8646	8663	trnG		+	GCGGGTATAGTTTAGTGG	C4	3.73178	7.5	0.305332	0.359692
8934	8959	trnG_intron	PPR5	+	GAAAAGTGTCTTTCTAATCGTAACTA	C93	0	0.247688	90.7514	228.526
9557	9574	intergenic_trnG_trnR		+	TTTTAACAATAGGAAAGT	C94	0	0	0.470008	9.1259
9588	9605	antisense_trnR		-	ATTAGACAATGGACGCTT	C209	0	0.200625	0	1.33058
9590	9629	trnR		+	GCGTCCATTGTCTAATGGATAGGACATAGGTCTTCTAAAC	C5	0.258625	0.100312	7.6728	4.67183
9630	9664	trnR		+	CTTTGGTATAGGTTCAAATCCTATTGGACGCAATA	C6	0.1	0.3	0	2.08788
11489	11535	intergenic_atpF_atpA		-	TGATTAATTATTTCCTTACGATTATTATAGGCATTATTTTTTTTTCT	C151	2.29105	3.56338	597.878	325.146
12966	12990	intergenic_atpH_atpF		-	CATTATTATTATTGAAAATTAAAAA	C152	0.315741	5.19688	1497.69	20.0586	Ruwe, 2012
13527	13552	intergenic_atpI_atpH	PPR10	-	ATTGTATCATTAACTATTTCTTTATT	C153	1264.85	1217.16	14.1998	1.43877
14186	14206	antisense_atpI		+	ATTTCCGAAAAGTCGAAAACT	C95	0	0	0	0.503013
14525	14548	antisense_atpI		+	TCGAATGAATTCAAGGACAAATTC	C7	0.258625	52.5212	0	0.108185
14799	14819	intergenic_rps2_atpI		-	GGTCTTGAATCAAAATAATTT	C154	6.07353	8.67688	1.59872	0.466489
17465	17488	antisense_rpoC2		+	TCTTATGAAATCTTGAATCAAACC	C89	0	0	0	0.0716607
20096	20115	intergenic_rpoC1_rpoC2		-	ACTCAAACTCATTGTCGAAT	C155	0.517251	1.21531	81.0339	1.40085
22320	22350	rpoC1_intron		-	TTTATATAAAGTAAACAAATATGTCATGGTT	C156	0	0.200625	0.2	0.1
22689	22718	rpoC1_exon1		-	CCTAGTTATATTGCGAATCTTTTAGATAAA	C157	26.5313	556.892	0.3	0.3
23156	23190	rpoB		-	AACTACGATCTTTGGCTCTGGAACTGAATCATTTC	C158	365.418	4966.72	0.152666	0.396217
24006	24023	antisense_rpoB		+	GTTTCTTTTGAAGTCGAT	C96	0	0.165125	0	0
24222	24245	antisense_rpoB		+	CCTTGGGTTGTCACATGCGTCTGA	C9	0	0	0	0
24687	24712	antisense_rpoB		+	GAACTCATTAAAGCTCGATTCGCATC	C10	0	0	0	0.108185
26038	26060	antisense_rpoB		+	TTTGTTCTTGCATATTCCTACTG	C11	0	1.58106	0.329353	0.288031
26442	26466	upstream_rpoB		-	TAAAATTTCATGTGATTCAGTAAAC	C159	3.57135	22.4303	1.47008	0.324556
27373	27406	trnC		+	GGCGGCATGGCCGAGTGGTAAGGCGGGGGACTGC	C12	0	0.333344	0.164676	0.970891
27413	27462	trnC		+	TTTTTCCCCAGTTCAAATCCGGGTGCCGCCTCAGCAACAAACTTTAAATA	C97	0	0.0501562	0	0.143321
28565	28607	downstream_psbM_stem		+	TGGCTAGTATGGTAGAAAGAGATCTCTTTCTACCATACTAGCG	C210	0	1.15897	73.1089	12.4685
29842	29874	trnD		-	GGGATTGTAGTTCAATTGGTCAGAGCACCGCCC	C160	1366.52	1503.33	10.5049	293.392
30301	30321	intergenic_trnY_trnD		-	TAATTAGCTGTCTACATAACC	C161	1.49143	1.09725	2.05672	8.98813
30384	30406	trnY		-	GGGTCGATGCCCGAGCGGTTAAT	C162	1.40736	2.10266	0	0
30432	30465	intergenic_trnE_trnY		-	GGGTACTACGAAAGGAAGTTGATCATGGATTATC	C163	34.0468	216.537	0	136.832
30521	30538	trnE		-	GCCCCCATCGTCTAGTGG	C164	136.991	176.534	0.152666	0.152666
30939	30957	upstream_trnT		+	ATCCAAGAAAGTCAGCCAG	C13	0	0	0.152666	0
31369	31401	trnT		+	GCCCTTTTAACTCAGTGGTAGAGTAACGCCATG	C14	0.258625	0.563282	3.23001	3.38194
31419	31439	trnT		+	GGTTCAAATCCGATAAGGGGC	C15	0	0	0.164676	0.504402
31441	31486	downstream_trnT		+	TTTACGTTCTTTACTTTCTAATAGTCAAAATTTCATTTGAAAGTCT	C16	2.35458	2.37119	0	0.0716607
31550	31569	downstream_trnT		+	TAATAATAAAGTTAGCGAGT	C98	0	0.100312	0	0
31563	31591	antisense_downstream_trnT		-	GTTCATTTTTATTTTTTAAATTACTCGCT	C165	0	0.0825626	0	0
33711	33738	psbD_psbC		+	ATCAGCCTCATGAAAACCTTATATTCCC	C17	389.137	164.42	4.92481	0	Ruwe, 2012
35203	35252	downstream_psbC_stem		+	CTAAATTTTTCTGGCTCGGCTATACTATCCAGCCGAGCCAGAAAAATTTA		0	0	3596.54	105.143
35215	35234	downstream_trnS		-	CTGGATAGTATAGCCGAGCC	C211	0	0.0825626	0.457998	1.76194
35268	35311	downstream_trnS		-	TTTGTTGGATGAATCTATTTTTCTCTTTATTGGCTTTTTTTACT	C166	6.01642	10.3915	0.658705	0.431353
35369	35403	trnS		-	GGAGAGATGGCCGAGTGGTTGATGGCTCCGGTCTT	C167	1.92461	0.513125	0.494029	0.576063
35970	36002	intergenic_psbZ_trnG		+	GACCCCCTCCCATTCCTTGAATTACACATTCAA	C99	3.29218	204.926	0.952027	0.3
36490	36528	trnG		+	GCGGATATAGTCGAATGGTAAAATTTCTCCTTGCCAAGG	C18	6.29108	17.6508	85.6168	296.021
36529	36563	trnG		+	AGAAGACGCGGGTTCGATTCCCGCTATCCGCCCAA	C100	0	0.247688	0.787351	1.18587
36561	36602	downstream_trnG		+	CAAATATAAATGGATTCAAAAAGAGAAAATATTCGGTATAGT	C19	3.29218	3.10578	0	0.323167
36634	36651	downstream_trnfM		-	ATACGTGTCTTTTGGGAC	C212	0	0	0	0.179846
36703	36730	antisense_trnfM		+	GTTGCGGAGACAGGATTTGAACCCGTGA	C20	82.524	1.56022	0.152666	0.214982
36761	36777	trnfM		-	CGCGGGGTAGAGCAGTT	C168	0.399811	0.548625	0.494029	0.466489
36823	36903	intergenic_rps14_trnfM_stem		+	TTGAAGGAGCCCCTCTTCCATATCTGTACAAATAGAATAGCCTATTTAGACAGAATGGTAAAGGGGCCTCATCGATCATAG	C213	1.05825	0.3	0.152666	0.214982	3'ends in 36898
37249	37279	intergenic_psaB_rps14		-	TGTATCATTATCATTGATAATAACAGGAACT	C214	90.5144	75.3791	2.52673	1.2
37274	37306	intergenic_psaB_rps14		-	ATTTATTTCTACATCTAGGATCCGATTTGTATC	C169	258.513	940.779	1.43405	2.15676
42062	42085	antisense_psaA		+	ATCCATAGGGTGCTCAACGGACCC	C21	0	0	0	0.143321
42410	42436	downstream_ycf3		-	AATTTCATTATATCCTTTTCTCAAATC	C215	0.1	0.5	103.476	48.8381
43054	43072	antisense_ycf3_intron2		+	TAGAATTTTCTGAAAGGTA	C22	0	0	0	1.47252
44674	44700	upstream_ycf3		-	TCCGCTTTTATGTTAGTTCGTACTATA	C170	43.3805	339.647	34.4822	0.432741
44677	44702	upstream_trnS		+	AGTACGAACTAACATAAAAGCGGACT	C101	0	0	0.646695	40.1833
44827	44853	trnS		+	GGAGAGATGGCCGAGTGGTTGAAGGCG	C23	3.32235	1.25928	0	0.324556
45301	45322	rps4		-	CCAATATGAAGGGTTAGTCAAT	C171	0	0.165125	0.317342	2.51229
45430	45456	antisense_rps4		+	TCGGGGTTTGCAGCGATAACTTGGTAT	C102	0	0	0	0.108185
46196	46212	downstream_trnT		-	TTTCCATATTTTTTCGT	C172	0.3	0.5	0.1	0.1
46213	46234	trnT		-	GGTTCGATTCCGATAGCCGGCT	C216	0	0	0.3	0.4
46751	46783	upstream_trnL		+	GATTAGACTAAATCAATATGGATGGAGCTCAAA	C24	9.05639	352.005	0.470008	6.04172	TSS
47447	47493	trnL		+	CGTTGACTTTTAAAATCGTGAGGGTTCAAGTCCCTCTATCCCCAGCT	C103	0.775876	0.480719	36.9198	55.7582
47492	47519	intergenic_trnL_trnF		+	CTCTACTCCCCGAAAAGGTTGACACCTT	C25	3.81585	4.95228	4.63149	5.85909
48175	48207	trnF		+	GCCGGGATAGCTCAGTTGGTAGAGCAGAGGACT	C26	0.258625	0.495376	6.80485	42.4973
48600	48638	downstream_ndhJ		-	AGAGTTCTGCATTATGAACTTTGTATCGCGCACATAACT	C217	0	0.79322	1114.42	11.5439
49634	49657	ndhK		-	ATGAACAAATGCCTGAACCGAAGT	C173	0.5	1.2	0.305332	0.576063
50562	50585	upstream_ndhC		-	TATTAGTAATAGAAACATGGAACT	C218	0	0.577938	0	0.0716607
50693	50715	upstream_ndhC		-	ACTGGATTTTTTGATACGTCATC	C219	0	0.182875	0.317342	0.717995
51036	51075	intergenic_trnV_ndhC		-	TCCATATCATAAACCATAAGTCCTGGGGATCGTTCAGAAT	C175	0.28558	0.979188	0.152666	0.396217
51843	51871	trnV		-	AGGGCTATAGCTCAGTTAGGTAGAGCACC	C176	12.6726	18.4079	0	5.50218
52056	52096	trnM		+	ACCTACTTAACTCAGTGGTTAGAGTATTGCTTTCATACGGC	C27	0	0.0501562	1.24535	10.9734
52103	52131	trnM		+	CATTGGTTCAAATCCAATAGTAGGTATAA	C104	0	0	0	0
52130	52168	intergenic_atpE_trnV_stem		-	AACTTATTAGACACCATGATCAATGGTGTCTAATAAGTT		0	0	129.769	1.94456
52152	52166	downstream_trnM		+	ATGGTGTCTAATAAG	C177	0	0	0	0.108185
54213	54240	upstream_atpB		-	TTGAATTAACCGATTAATTTGCTATCGA	C178	410.572	799.242	0.2	0.5
54315	54336	upstream_atpB		-	TGAAAATGACTATTCCTTCATT	C179	1.54854	2.70453	0.164676	0
54889	54913	upstream_rbcL	MRL1	+	TGTCGAGTAGACCTTGTTGTTTTGT	C28	4805.17	4995.56	0.775341	0.932977
56437	56488	intergenic_rbcL_accD_stem		+	CACTCGGCTCAATCTTTTTTTTACTAAAAAAGATTGAGCCGAGGTT	C105	0	0.577938	428.789	48.1219
56714	56756	intergenic_rbcL_accD		+	GCATGTTGTCCTTTTCTTTTCATTCCGTATTGGAATAAAAAAA	C106	0	0.74925	4.58345	48.7317
57015	57045	intergenic_rbcL_accD		+	ATTGAATGACTATTCATCTATTGTTATTGTA	C29	57.6453	26.0269	0.164676	0.143321
57586	57609	antisense_accD		-	AATTATTACTATCGATTAAAAAGT	C180	0	0.233031	0.164676	0
57712	57740	antisense_accD		-	TTGAGTTATATCGAAATCCTTAGAACTTA	C181	0	0.233031	0	0.251507
58154	58182	antisense_accD		-	GCATTCGTGCTCCTCCGGAAGAACACACT	C182	0.258625	0.548625	0.152666	0.396217
58402	58418	antisense_accD		-	TGAACCTTCAGGCACGG	C183	0	0.150469	0.2	0.8
59449	59475	intergenic_psaI_ycf4	PPR10	+	ACATAGATTCCTACAAACATAAATAAA	C107	0.8869	12.4432	775.215	34.7653	Ruwe, 2012
60673	60696	intergenic_ycf4_cemA		+	CGATAGAAATATTAGATCTAATAG	C30	1.81038	2.41597	0.2	0.3
61146	61169	antisense_cemA		-	ATATAGGAATTCTTGAACCCAAGA	C184	0	1.49541	0.2	0.1
61615	61643	intergenic_cemA_petA	CRP1	+	GCTAACTTTATTGTAGAAATTTTCGGGAT	C31	2.26089	1.34184	28.4888	14.0562	Ruwe, 2012
61699	61721	petA		+	ACTCGCTCCATATCTGTCTCACT	C108	0	0.0825626	17.6511	12.0427
63028	63074	downstream_petA_stem		+	TTCGACACAAGAAAAGGAATTTTAGACATCCTTTTCTTGTGTCGATC	C109	0	0	1100.08	127.962
63191	63211	downstream_psbJ		-	TCTGATTTTATTTATTTAGTA	C185	0	0	0	2.1919
63443	63468	downstream_psbJ		-	TCTGATTCGAGGGGGTCCCGTTGAAC	C221	0	0	2201.95	7183.06
64419	64447	upstream_psbE		-	GTAGACTCTAAAAATACCCTTGGTACTTT	C186	126.823	528.312	4.14947	5.92936	TSS
65654	65684	upstream_petL	PGR3	+	TTAGGGAAGTACTTTAAGAAACATATGTATA	C32	243.602	271.784	0.610664	0.0716607
66138	66159	downstream_trnW		-	CATAGGAAAGCAAGAAGGAGGT		0	0	1.10469	2.30147
66183	66228	downstream_trnW		-	ATTTCATAGATTGTATCAAAATTCCACTGTTCACAAATTACTGAGC	C187	34.8439	31.2839	2.06873	4.38797
66267	66302	trnW		-	ACGCTCTTAGTTCAGTTCGGTAGAACGTGGGTCTCC	C188	22.3618	25.7621	0.799361	3.77399
66335	66349	downstream_petG		+	GGCTAGAAAGAGGGC	C110	0	0.961438	0	1.72541
66487	66523	trnP		-	CAAAATGTCACGGGTTCAAATCCTGTCATCCCTACCT	C222	0	0.265438	0.610664	0.75452
66547	66563	trnP		-	AGGGATGTAGCGCAGCT	C189	7.24151	15.5304	1	2
66926	66944	psaJ		+	CTAATGCGAGATCTAAAAA	C111	0.258625	0	0.8	0.3
67057	67077	upstream_trnP		-	TCTGATGTTAATAACTAGAAT	C190	0	0	0.3	0.1
67094	67119	intergenic_psaJ_rpl33	PPR10	+	AGAGATACAATCAACAATCGGGGACT	C112	0.2	0.4	1.55068	1.22517
68107	68128	rps18		+	TTGCTATAAAACAAGCTCGTAT	C33	0.3	0.9	0	0.0716607
68139	68160	antisense_rps18		-	TCTGATTATTAAGAAAAGGTAA	C191	0	0.100312	0	0.467877
68358	68379	downstream_rpl20		-	ACGAGTTATGCTTTTCGACGAT	C192	0	0.100312	0.164676	11.9697
68432	68457	downstream_rps18		+	TAATTTCTACTCTACCTTCCCCGAGC	C34	0.342695	450.47	4362.3	1881.89	Ruwe, 2012
68513	68537	antisense_rpl20		+	TATTTTTTTATGTCATTCGAAATTG	C35	0.3	0.7	1	46.5
69744	69772	intergenic_clpP_exon3_rps12_exon1	PPR38	-	AGCCGGTTAGAACTAATCTAAACCAGCCC	C193	10.4811	31.1928	13.8825	4.09438	Ruwe, 2012
69877	69903	intergenic_clpP_exon3_rps12_exon1		-	GGAGCGATTTCATGCAAATCTACAATT		0	0.165125	6.99354	0.647723
71916	71940	upstream_clpP		-	TTTTACGTTTCCACATCAAAGTGAA	C194	44.5709	531.25	0	0	TSS
74205	74248	intergenic_psbT_psbN_stem		+	TTAACGTAATCAGCCTCCAAATATTTGGAGGCTGATTACGTTAA		0	0	3.71203	0.539538	3'ends in 74242
74441	74470	intergenic_psbT_psbH	HCF107	+	GGTATACAAAGTCAACAGATCGTAATGAAT	C36	650.764	1067.64	0.6	0.8
74794	74814	intergenic_psbH_petB_exon1	HCF152	+	GGTAGTTCGACCGCGAAATTT	C37	73.4696	1314.75	21.4867	4.17021
76318	76358	intergenic_petB_exon2_petD_exon1	CRP1	+	CTTACTTATTACTTGGTGAAGGAACGATAGTATTTTATTGC	C113	2.0658	11.5127	134.09	6.5
76599	76614	antisense_petD_intron		-	TGAACCAGCCTATCCC	C195	0	0.250781	0.2	0.1
76988	77009	antisense_petD_intron		-	ACAGGTAAATGCTCAACACCCA	C196	0	0.215281	0.2	0.1
77147	77167	antisense_petD_intron		-	CCCCCGAGGGAACCGGACATG	C197	0	0	0	0.0716607
77717	77763	downstream_petD_stem		+	AGGTATCTAGGGAGTAGTCATTTCCAAATGAATTCTCCCTAGATACA	C223	0	0	34.2249	2.15676
78358	78378	rpoA		-	TATCGATGCTGTATTCATGCC		0	0	0.3	0.9
78362	78383	antisense_rpoA		+	TGAATACAGCATCGATAGGATA	C38	0	0.33025	0.164676	0.396217
79774	79790	antisense_intergenic_rps8_rpl36		+	ACTTATACTTAAGAACT	C114	0.1	0.2	6.5	9.8
82582	82603	antisense_rpl16_intron		+	ATAGGTAAGTTCTTTTTTCTTT	C39	0	2.83188	0.152666	0
82644	82663	intergenic_rps3_rpl16		-	ATATAATTGCTATGCTTAGT	C224	1.1	17.4	13.3884	15.3715
82671	82712	intergenic_rps3_rpl16	EMB175	-	ATAAGCAATTCTATAAGATTGAATAAAAATTTCCATCAAAAC	C198	28.4193	313.632	1.4	0.8
84169	84211	antisense_rps19		+	TGGATGCCCGGGACCAAGTTATTATGATTTCTTTTTCCGCCTT	C40	21.4069	19.7543	0	0.467877
85878	85899	rpl23		-	GTTATTCTATTCCACCTCTTAG	C88	13.5576	59.2335	0.646695	0.647723
85981	86000	antisense_rpl23		+	GTCGATGACTATTCATAGCT	C41	0	0.0501562	0	0
86176	86199	upstream_ycf2		+	CAATAAGAATGCTAGTTCTTACTG	C42	0	1.044	0.3	0.2
86269	86311	intergenic_trnI_rpl23		-	CGCCAATCGGACCCTCCAATAAGTCTATTGGAATTGGCTCTGT	C87	1548.28	3670.77	1.26937	2.40827
86295	86313	upstream_ycf2		+	GGAGGGTCCGATTGGCGTG	C115	0	0.0825626	0	0
86309	86329	trnI		-	CAATTCCTACTGGATGCACGC	C142	0.171348	1.20066	0.152666	0.324556
86371	86385	trnI		-	GCATCCATGGCTGAA	C86	1.63582	4.9145	0	0
86577	86600	antisense_ycf2		-	AAATATGAATGAAAGATCCCACTG	C85	0	0.182875	0	0.179846
86849	86866	ycf2		+	TCTTTTGGGTCTTGCAAT	C43	0.171348	0.315594	0.482019	0.108185
87797	87820	antisense_ycf2		-	CTGATTCTATCTCTCTTCCTTCCGT	C84	0	0.150469	0.152666	0
87932	87955	ycf2		+	GGGAATCCTACAAGAGCCATTCGT	C116	0	0.0501562	0	0.0716607
88354	88387	antisense_ycf2		-	AAAGGCAAATCCCTTATGATACACCAGATCCGGC	C83	0	0.498469	0.164676	0.143321
90239	90282	antisense_ycf2		-	TCTGAAAAAGTATCTAAAAATATCAAATTTAGATATTTGTACCC	C82	0.1	0.3	0.152666	0.359692
90773	90788	ycf2		+	CGGGGTTCTGGCGGCA	C44	0.3	0.1	0	0
91381	91399	antisense_ycf2		-	CCTAGAGGGGGATAGGGCT	C141	0	0.0501562	0	0.108185
91997	92015	antisense_ycf2		-	CGAATCCATTAGTATGGAA	C81	0	0	0	0.143321
92557	92598	antisense_ycf2		-	AAGGGATCCCTTGGTTCGGAGCGAAAAAGCAATGTCACTCGA	C140	0	0	0	0
93568	93588	downstream_ycf2		+	AACAAGAATTCTTGAACAGCG	C45	109.592	52.8947	0.164676	0.0716607
93725	93748	downstream_ycf2		+	CTAAATAAAATAGATAGACCTTTC		0.5	0.3	142.149	2.0851
94224	94241	downstream_trnL		-	GCGAAATATTGGCGATCT	C80	0	0.0501562	0.2	0.1
94273	94316	trnL		-	TCGTGCTAAAGAGCGTGGAGGTTCGAGTCCTCTTCAAGGCATAA	C139	0	0	4.24209	8.48512
94316	94356	trnL		-	GCCTTGGTGGTGAAATGGTAGACACGCGAGACTCAAAATCT	C79	3.81906	0.412813	7.31943	10.2119
94587	94616	intergenic_ndhB_exon2_trnL		-	TTGGGACCCTATTCACCTCTTTGGTTGGAC	C138	0	0.0501562	0	1.72263
95438	95459	antisense_ndhB_exon2		+	ATCCACCATTTGAGTCTCCAAC	C117	0	0	0.2	0.6
96191	96205	antisense_ndhB_intron		+	GCAAAATGGATCCGT	C118	0	0	0	0.143321
96388	96416	ndhB_exon1		-	ATCAATGGACTCCTGACGTATACGAAGGA	C78	79.4937	174.661	0.470008	0.108185
96628	96645	ndhB_exon1		-	ATACGATCTAATGAGGCT	C77	0	0	0	0.251507
96824	96858	antisense_ndhB_exon1		+	AGAGGAATACAGAGAGTTGAACATAGTAAAATAAG	C46	0	0.182875	0	0
97155	97176	intergenic_rps7_ndhB	CRR2	-	AGTTACTAATTCATGATCTGGC	C76	5.33103	56.1015	57.523	4.20256
97373	97413	intergenic_rps7_ndhB		-	TCAATAGAAAAAGAAAAAATCGGAATTGATCGATCTCTTTC	C75	13.3722	3.22384	46.8861	3.01947
97643	97673	antisense_rps7		+	AATGGCAAGTGCTTTTCCTTGCGTGGATCCT	C47	0.114232	0	0	0
98332	98354	antisense_rps12_intron		+	CACGGACAAAGTCAGGGAAAACC	C48	0	0.165125	0	0.0716607
99641	99687	intergenic		-	CAACATAGGTCGTCGAAAGGATCTCGGAGACCCGCCAAAGCACGAAA	C73	2005.61	11619.3	2.91613	3.45082
99735	99754	intergenic		+	GTAGCAACGGAACCGGGGAA	C49	0.3	0.1	0	0.0716607
100408	100441	intergenic		+	CCTACCCGTATCGAATAGAACATGCCGAGTCAAA	C119	0	0	0.164676	0.0716607
100411	100438	intergenic		-	GACTCGGCATGTTCTATTCGATACGGGT	C72	0	0	0	0
100709	100739	trnV		+	AGGGATATAACTCAGCGGTAGAGTGTCACCT	C50	0.5	1.4	0.329353	0.108185
100911	100928	upstream_rrn16S		+	GAATATGAAGCGCATGGA		0.3	0.2	0	0.108185
100983	101002	upstream_rrn16S	RAP	+	AAGGAAGCTATAAGTAATGC	C51	582.208	2746.64	0.2	34.5378
101012	101036	rrn16S		+	TCTCATGGAGAGTTCGATCCTGGCT	C52	148473	67261.4	3.46675	1.97969
102507	102530	intergenic_rrn16S_trnI_exon1		+	GGAGAGCTAATGCTTCTTGGGTAT		706.105	201.223	0.2	1.3
102801	102824	trnI_exon1		+	GGGCTATTAGCTCAGTGGTAGAGC	C53	126.617	199.791	1.59872	3.48596
102838	102856	trnI_Intron		+	TTGCGTCGTTGTGCCTGGG	C54	1780.85	26439.1	1.10469	0.467877
102933	102958	trnI_Intron		+	CACATTAGCATGGCGTACTCCTCCTG		0.487089	1.72844	0.964037	1.90387	3'end in 102951 in pnp
103050	103064	trnI_intron		+	TCGTGGGATCCGGGC	C120	0	1.23844	57.6431	728.921
103539	103556	trnI_Intron		+	GGACCATAGGTGCGATGA		1.7231	1.70759	0.317342	82.012
103563	103585	antisense_trnI_exon2		-	TGAACCAGAGACCTCGCCCGTGA	C137	0	0	0	0.216371
103665	103702	trnA_exon1		+	GGGGATATAGCTCAGTTGGTAGAGCTCCGCTCTTGCAA	C55	86.4003	95.6655	3.26604	5.64133
103703	103744	trnA_intron		+	TTGGGTCGTTGCGATTACGGGTTGGGTGTCTAATTGTCCAGG	C56	4404.84	45082.3	2.4	0.3
104088	104108	trnA_intron		+	CGTAGGAACTACGAGATCACC		8.53914	53.0243	0.5	1.3
104618	104643	intergenic_trnA_exon2_rrn23S	SOT1	+	TTCATGGACGTTGATAAGATCTTTCC	C57	34600.7	52898.3	0.622675	0.935755
104692	104715	rrn23S		+	TCAAACGAGGAAAGGCTTACGGTG	C58	40102.8	24445.9	485.534	287.133
106394	106441	rrn23S		+	GAACTCGGCAAAATAGCCCCGTAACTTCGGGAGAAGGGGTGCCTCCTC	C121	2.1165	1.12656	123590	87113.7
106447	106469	rrn23S		+	GGGGGTCGCAGTGACCAGGCCCG	C59	4.06485	1.54556	0.823382	4.31492
106504	106523	antisense_rrn23S		-	CCATACATGGTCTTACGACT	C71	0	0	0	0
107482	107500	rrn23S		+	CCAAGATGAGTGCTCTCCT	C122	5.80078	47.4863	84856.5	818.986
107663	107701	rrn4.5S		+	ATGCAGCTGAGGCATCCTAACAGACCGGTAGACTTGAAC	C123	3.3	6.3	12174.1	6690.64
107824	107867	intergenic_rrn4.5S_rrn5S		+	TCTGCCCTTCTATCCAAAGGATGGGGGGGCAGAGGCCTTTGGTG	C60	0	0.132719	1653.25	40.641
107949	107982	rrn5S		+	TATTCTGGTGTCCTAGGCGTAGAGGAACAACACC	C61	83602.4	9139.07	4.2	7.1
108036	108070	rrn5S		+	GAGGTCCTGCGGAAAAATAGCTCGACGCCAGGATG	C124	0	0.0825626	39955.2	41106.3
108137	108153	antisense_intergenic_rrn5S_trnR		-	TTTGAATAAGACAACCT	C70	0	0	0.3	0.394828
108171	108197	intergenic_rrn5S_trnR		+	ATCCCACTTCACACCCCGGAACGCACC	C125	1.11536	1.35959	0.8	0.5
108302	108320	trnR		+	GGGCTTGTAGCTCAGAGGA	C62	1.14553	2.68988	1.61073	1.11421
108581	108597	intergenic		-	AAATATGCTGATTCGGC	C136	0.258625	0	26.7288	53.9501
108675	108721	downstream_trnN		-	ATTACCGCGAGCAAACATATGAATTTAATGACTTAATGATGAGGAAC	C135	0	0.0501562	2.24542	2.91406
109053	109084	trnN		-	TCCTCAGTAGCTCAGTGGTAGAGCGGTCGGCT	C69	3.8396	2.94913	4.27465	1.1831
109213	109231	upstream_trnN		-	AGAGCCGCTTTGAGGTTCC	C68	1.3	21.8	0.2	0.6
109229	109257	upstream_ycf1		+	TCTATTTCATTATATTCCATCCATATCCC	C126	0	0.265438	0.164676	0
109331	109351	upstream_ycf1		+	TCTATATATGGAAAGTTGCAA	C127	0	0.0825626	0	0
109345	109373	upstream_trnN		-	TCTGGATTATTATATGATGATTTTGCAAC	C67	0	4.24472	0.2	0.2
109847	109869	antisense_ycf1		-	TCTGGCTAACATTGAACTTGGTA	C66	0	0	0	1.43877
109927	109948	downstream_ndhF_antisense_ycf1		-	GACCAATTAACCAACCAACAAA		0	1.85497	190.968	11.9683
112047	112070	ndhF		-	TATTAGGAATTTTAGGTCTTTATT	C199	0	0.480719	0.2	0.4
113826	113843	intergenic_rpl32_trnL		+	GAGGAAATAAAAGATCTT	C200	0	0	0.164676	0
114223	114246	antisense_intergenic_rpl32_trnL		-	AAGTTTTGATTCAATCGTCGAGAT	C225	0.228464	0	0	0.0716607
114270	114296	trnL		+	GCCGCTATGGTGAAATTGGTAGACACG	C63	0.544205	0.100312	0.2	1.2
114328	114352	trnL		+	GGTTCGAGTCCGAGTAGCGGCATAA	C128	0	0	0.2	1.5
114639	114657	antisense_ccsA		-	CCTGAATAAATCCAACGAG	C201	0	0.165125	0	0.216371
114693	114710	ccsA		+	TTTTTCTTTCGTGGGCTT	C129	0.258625	0	0.3	1.4
116980	116998	antisense_ndhD		+	TGAATTAATGGATCGTCCA	C130	0	0	10.6009	2.44341
117019	117036	antisense_ndhD		+	GCGTAGGTCGTTAGAAGA	C131	0	0	14.3164	27.098
117699	117725	intergenic_ndhE_psaC		-	AGAAATCAAAGTATTTTAGCCCCATTT	C202	30.3215	86.9196	1.58671	0
118936	118972	intergenic_ndhI_ndhG		-	AATTTCCTGGTTAAATTAATAAGGTCATGAAAAGGAT	C226	6.75572	2.67522	3.50278	0.4
119788	119813	intergenic_ndhA_ndhI		-	TTTAAACAAGAGACAGAAACAAAGAT	C227	5.27712	5.34506	17.4298	0.89923
120426	120451	antisense_ndhA_intron		+	ACATGAGGTCTTGGCCTCATACGGCT	C64	0.3	6.2	0.6	0
120516	120543	ndhA_intron		-	TCGGGACCCCAGATATATTTAATCCATT	C203	0.6	2.8	0.152666	0.179846
120965	120980	ndhA_intron		-	AAGGTTAATTGGGGCT	C228	0	0	0.3	0.6
121696	121715	antisense_ndhA		+	GCTATAGATGGTCCAATACT	C132	0	0.0825626	0.470008	0.143321
122052	122072	ndhH		-	TGGCTGATATTATGACGATAC		0	0.2	0.3	0.3	TSS in 122076
123602	123623	antisense_intergenic_ycf1_rps15		+	ATTAATTTTACTGATCAGTAAT	C133	0	0.0501562	0.317342	0
123607	123630	intergenic_ycf1_rps15		-	CATTATTATTACTGATCAGTAAAA	C204	208.301	2268.84	6.4	0.1	Ruwe, 2012
124505	124541	antisense_ycf1		+	TACCGCTATTTCGTTTGGATTGTTTAGTCTAACCAAG	C134	0	0.247688	0	0.179846
126504	126526	ycf1		-	TTTGAACCTATTTCTAAAGAATT	C205	0	0	0	0.108185
126716	126745	ycf1		-	ACAGAATTTCCAAGAAACTGGTTAACGGAT	C229	0	0.100312	0.152666	0.538149
127797	127825	antisense_ycf1		+	TTAGGTAAATATTCTTTTTTAGCTTCGTT	C65	0.745714	7.54803	0.164676	1.11421

### Sheet: readme
only ends in an +/- 2 nt interval from the 5' and 3' border of the smRNA are reported. The 242 smRNAs taken into account are the intersection between the data from (Ruwe et al., 2016; Ruwe and Schmitz-Linneweber, 2012).
